# Photosynthesis-derived carbon gates cell cycle activation to enable hormone-autonomous shoot regeneration

**DOI:** 10.64898/2026.06.25.734677

**Authors:** Yetkin Çaka Ince, Arika Takebeyashi, Akira Iwase, Johanna Krahmer, Aurore Chetelat, Mitsuhiro Aida, Lieven De Veylder, Keiko Sugimoto

**Affiliations:** RIKEN Center for Sustainable Resource Science, Yokohama 230-0045, Japan; University of Copenhagen, Department for Plant and Environmental Sciences, 1871 Frederiksberg-C, Denmark; Department of Plant Molecular Biology, University of Lausanne, CH-1015 Lausanne, Switzerland; Faculty of Advanced Science and Technology (FAST), Kumamoto University, 2-39-1 Kurokami, Chuo-ku, Kumamoto, Japan; International Research Center for Agricultural and Environmental Biology, Kumamoto University, 2-39-1 Kurokami, Chuo-ku, Kumamoto, Japan; Department of Plant Biotechnology and Bioinformatics, Ghent University, 9052 Ghent, Belgium; VIB Center for Plant Systems Biology, 9052 Ghent, Belgium; Department of Biological Sciences, Graduate School of Science, The University of Tokyo, Bunkyo-ku, Tokyo, 113-0033 Japan

## Abstract

Shoot regeneration is a powerful model for cell fate reprogramming but how it occurs in nature remains poorly understood because studies in *Arabidopsis thaliana* conventionally rely on *in vitro* assays supplemented with exogenous hormones and sugars. In this study, we established the Hormone-autonomY Direct Regeneration Assay (HYDRA) in which removal of the shoot apical meristem (SAM) initiates shoot regeneration from the cotyledon-hypocotyl boundary domain without hormone or sugar supplementation. We show that photosynthesis-derived carbon and the boundary domain are two separable but convergent requirements for shoot regeneration in HYDRA. Carbon availability increases in the boundary domain where it activates cell cycle progression via the RETINOBLASTOMA-RELATED1 (RBR1) pathway. Carbon deprivation blocks regeneration despite induction of SAM marker genes, indicating that carbon-dependent cell cycle activation is a limiting factor for regeneration. In parallel, perturbation of the boundary domain or its regulators reduces regeneration despite sufficient carbon, indicating that boundary domain identity is independently required. Additionally, exogenous carbon supply overcomes the requirement for SAM removal to induce shoot formation, indicating that carbon availability also acts as an initiation cue. Together, this study reveals an inherent capacity for hormone-autonomous shoot regeneration and identifies photosynthesis-derived carbon as a central regulator of this process.
