## Supplementary Table 2 for "Photosynthesis-derived carbon gates cell cycle activation to enable hormone-autonomous shoot regeneration"

### Sheet: Sheet1
source	term_name	term_id	adjusted_p_value	negative_log10_of_adjusted_p_value	term_size	query_size	intersection_size	effective_domain_size
GO:BP	ribosome biogenesis	GO:0042254	4.87093e-43	42.3124	254	795	74	21844
GO:BP	ribonucleoprotein complex biogenesis	GO:0022613	9.44093e-36	35.025	365	795	79	21844
GO:BP	rRNA processing	GO:0006364	1.24078e-27	26.9063	194	795	52	21844
GO:BP	rRNA metabolic process	GO:0016072	4.84184e-27	26.315	199	795	52	21844
GO:BP	cellular component biogenesis	GO:0044085	2.1485e-20	19.6679	1201	795	118	21844
GO:BP	cellular component organization or biogenesis	GO:0071840	1.27815e-17	16.8934	2796	795	196	21844
GO:BP	microtubule-based movement	GO:0007018	4.31993e-17	16.3645	63	795	25	21844
GO:BP	cellular process	GO:0009987	8.0534e-17	16.094	16366	795	697	21844
GO:BP	RNA processing	GO:0006396	2.15764e-15	14.666	1085	795	101	21844
GO:BP	cell cycle	GO:0007049	7.93651e-15	14.1004	575	795	68	21844
GO:BP	biosynthetic process	GO:0009058	1.27982e-14	13.8929	7215	795	376	21844
GO:BP	cell division	GO:0051301	2.06465e-14	13.6852	429	795	57	21844
GO:BP	gene expression	GO:0010467	1.24477e-13	12.9049	5253	795	293	21844
GO:BP	microtubule-based process	GO:0007017	4.5562e-13	12.3414	204	795	37	21844
GO:BP	macromolecule biosynthetic process	GO:0009059	7.70407e-13	12.1133	5612	795	305	21844
GO:BP	cell cycle process	GO:0022402	6.05723e-12	11.2177	373	795	49	21844
GO:BP	ribosomal large subunit biogenesis	GO:0042273	3.59882e-09	8.44384	28	795	13	21844
GO:BP	cytokinesis	GO:0000910	1.10464e-08	7.95678	83	795	20	21844
GO:BP	macromolecule metabolic process	GO:0043170	1.13306e-08	7.94575	8927	795	417	21844
GO:BP	primary metabolic process	GO:0044238	1.51387e-08	7.81991	10745	795	483	21844
GO:BP	metabolic process	GO:0008152	3.13193e-08	7.50419	12488	795	543	21844
GO:BP	protein folding	GO:0006457	5.07554e-08	7.29452	142	795	25	21844
GO:BP	embryo sac development	GO:0009553	1.10067e-07	6.95834	147	795	25	21844
GO:BP	nucleobase-containing compound metabolic process	GO:0006139	1.79252e-07	6.74654	4611	795	242	21844
GO:BP	DNA replication	GO:0006260	5.94854e-07	6.22559	171	795	26	21844
GO:BP	ribosomal small subunit biogenesis	GO:0042274	8.69906e-07	6.06053	16	795	9	21844
GO:BP	gametophyte development	GO:0048229	2.00961e-06	5.69689	462	795	45	21844
GO:BP	nucleoside monophosphate biosynthetic process	GO:0009124	2.10886e-06	5.67595	51	795	14	21844
GO:BP	seed development	GO:0048316	2.97524e-06	5.52648	621	795	54	21844
GO:BP	embryo development	GO:0009790	4.44491e-06	5.35214	441	795	43	21844
GO:BP	embryo development ending in seed dormancy	GO:0009793	5.2667e-06	5.27846	411	795	41	21844
GO:BP	maturation of LSU-rRNA	GO:0000470	6.56241e-06	5.18294	14	795	8	21844
GO:BP	nucleic acid metabolic process	GO:0090304	7.12945e-06	5.14694	4232	795	219	21844
GO:BP	cytoskeleton-dependent cytokinesis	GO:0061640	7.92733e-06	5.10087	32	795	11	21844
GO:BP	fruit development	GO:0010154	9.96578e-06	5.00149	661	795	55	21844
GO:BP	ribonucleoside monophosphate biosynthetic process	GO:0009156	3.20448e-05	4.49424	44	795	12	21844
GO:BP	nucleobase-containing compound biosynthetic process	GO:0034654	3.2609e-05	4.48666	3684	795	193	21844
GO:BP	mitotic cell cycle process	GO:1903047	3.7967e-05	4.42059	105	795	18	21844
GO:BP	protein biosynthetic process	GO:0160307	4.41637e-05	4.35493	1401	795	91	21844
GO:BP	translation	GO:0006412	4.41637e-05	4.35493	1401	795	91	21844
GO:BP	maturation of LSU-rRNA from tricistronic rRNA transcript (SSU-rRNA, 5.8S rRNA, LSU-rRNA)	GO:0000463	4.96666e-05	4.30394	12	795	7	21844
GO:BP	maturation of 5.8S rRNA	GO:0000460	5.35697e-05	4.27108	8	795	6	21844
GO:BP	microtubule cytoskeleton organization	GO:0000226	0.000110246	3.95764	137	795	20	21844
GO:BP	macromolecule methylation	GO:0043414	0.000125464	3.90148	79	795	15	21844
GO:BP	nucleoside monophosphate metabolic process	GO:0009123	0.000137351	3.86217	69	795	14	21844
GO:BP	DNA-templated DNA replication	GO:0006261	0.000148037	3.82963	91	795	16	21844
GO:BP	peptidyl-arginine methylation	GO:0018216	0.000155739	3.8076	9	795	6	21844
GO:BP	peptidyl-arginine modification	GO:0018195	0.000155739	3.8076	9	795	6	21844
GO:BP	protein maturation	GO:0051604	0.000160762	3.79382	223	795	26	21844
GO:BP	anatomical structure development	GO:0048856	0.000226812	3.64433	3163	795	167	21844
GO:BP	multicellular organismal process	GO:0032501	0.000285684	3.54411	2963	795	158	21844
GO:BP	developmental process	GO:0032502	0.00033531	3.47455	3253	795	170	21844
GO:BP	membraneless organelle assembly	GO:0140694	0.000514441	3.28866	46	795	11	21844
GO:BP	mitotic cytokinesis	GO:0000281	0.00063126	3.19979	16	795	7	21844
GO:BP	regulation of protein metabolic process	GO:0051246	0.000683115	3.16551	210	795	24	21844
GO:BP	spindle organization	GO:0007051	0.00126229	2.89884	32	795	9	21844
GO:BP	multicellular organism development	GO:0007275	0.00139145	2.85653	2712	795	144	21844
GO:BP	regulation of translation	GO:0006417	0.00166082	2.77968	121	795	17	21844
GO:BP	response to temperature stimulus	GO:0009266	0.00209627	2.67855	644	795	48	21844
GO:BP	tRNA metabolic process	GO:0006399	0.00217276	2.66299	179	795	21	21844
GO:BP	methylation	GO:0032259	0.00227872	2.64231	355	795	32	21844
GO:BP	organelle organization	GO:0006996	0.00239176	2.62128	1005	795	66	21844
GO:BP	megagametogenesis	GO:0009561	0.00250475	2.60124	75	795	13	21844
GO:BP	regionalization	GO:0003002	0.00272837	2.5641	167	795	20	21844
GO:BP	maturation of SSU-rRNA	GO:0030490	0.00287757	2.54097	8	795	5	21844
GO:BP	leaf vascular tissue pattern formation	GO:0010305	0.00318352	2.49709	27	795	8	21844
GO:BP	RNA metabolic process	GO:0016070	0.00322284	2.49176	3735	795	185	21844
GO:BP	mitotic cell cycle	GO:0000278	0.00339566	2.46908	141	795	18	21844
GO:BP	nucleotide biosynthetic process	GO:0009165	0.00415631	2.38129	143	795	18	21844
GO:BP	purine nucleoside monophosphate biosynthetic process	GO:0009127	0.00431522	2.365	28	795	8	21844
GO:BP	purine ribonucleoside monophosphate biosynthetic process	GO:0009168	0.00431522	2.365	28	795	8	21844
GO:BP	nucleic acid biosynthetic process	GO:0141187	0.00455607	2.34141	3464	795	173	21844
GO:BP	protein refolding	GO:0042026	0.00475973	2.32242	14	795	6	21844
GO:BP	reproductive process	GO:0022414	0.00520219	2.28381	1765	795	100	21844
GO:BP	pattern specification process	GO:0007389	0.00595784	2.22491	206	795	22	21844
GO:BP	RNA transport	GO:0050658	0.00607549	2.21642	81	795	13	21844
GO:BP	establishment of RNA localization	GO:0051236	0.00607549	2.21642	81	795	13	21844
GO:BP	nucleic acid transport	GO:0050657	0.00607549	2.21642	81	795	13	21844
GO:BP	cytokinetic process	GO:0032506	0.00627985	2.20205	9	795	5	21844
GO:BP	chaperone-mediated protein complex assembly	GO:0051131	0.00627985	2.20205	9	795	5	21844
GO:BP	RNA biosynthetic process	GO:0032774	0.00664057	2.17779	3389	795	169	21844
GO:BP	nucleocytoplasmic transport	GO:0006913	0.00916167	2.03803	84	795	13	21844
GO:BP	nuclear transport	GO:0051169	0.00916167	2.03803	84	795	13	21844
GO:BP	RNA localization	GO:0006403	0.00916167	2.03803	84	795	13	21844
GO:BP	regulation of DNA-templated DNA replication	GO:0090329	0.00947692	2.02333	40	795	9	21844
GO:BP	purine ribonucleoside monophosphate metabolic process	GO:0009167	0.00994143	2.00255	31	795	8	21844
GO:BP	purine nucleoside monophosphate metabolic process	GO:0009126	0.00994143	2.00255	31	795	8	21844
GO:BP	cytoskeleton organization	GO:0007010	0.0106206	1.97385	262	795	25	21844
GO:BP	regulation of cell cycle process	GO:0010564	0.0109275	1.96148	98	795	14	21844
GO:BP	post-embryonic development	GO:0009791	0.0114747	1.94026	1664	795	94	21844
GO:BP	cytokinesis by cell plate formation	GO:0000911	0.0115317	1.93811	62	795	11	21844
GO:BP	organelle assembly	GO:0070925	0.0183895	1.73543	65	795	11	21844
GO:BP	cellular component organization	GO:0016043	0.0191058	1.71884	2493	795	129	21844
GO:BP	response to heat	GO:0009408	0.0197981	1.70338	255	795	24	21844
GO:BP	maturation of 5.8S rRNA from tricistronic rRNA transcript (SSU-rRNA, 5.8S rRNA, LSU-rRNA)	GO:0000466	0.0219951	1.65767	6	795	4	21844
GO:BP	male meiosis cytokinesis	GO:0007112	0.0219951	1.65767	6	795	4	21844
GO:BP	DNA replication initiation	GO:0006270	0.0259651	1.58561	18	795	6	21844
GO:BP	nucleus organization	GO:0006997	0.0260969	1.58341	45	795	9	21844
GO:BP	regulation of DNA replication	GO:0006275	0.0314061	1.50299	46	795	9	21844
GO:BP	DNA metabolic process	GO:0006259	0.0410383	1.38681	562	795	40	21844
GO:BP	regulation of cell cycle	GO:0051726	0.04261	1.37049	154	795	17	21844
GO:BP	cytokinesis, division site positioning	GO:0007105	0.0428851	1.36769	3	795	3	21844
GO:BP	phragmoplast microtubule organization	GO:0080175	0.0498386	1.30243	7	795	4	21844
