## Supplementary Table 3 for "Photosynthesis-derived carbon gates cell cycle activation to enable hormone-autonomous shoot regeneration"

### Sheet: Sheet1
Line	Origin	Background	Notes
ahk3-7 cre1-2	Riefler et al., 2006	Col-0
CKX7i	Ye et al., 2021	Col-0	TCSnpro:nYFP;35S:XVE>>CKX7-RFP
clv3-2	Clark et al., 1995	Ler
CLV3pro::dsRed-N7	Prunet et al., 2017	Col-0
cop1-4	Ang and Deng, 1994	Col-0
cop1-6	Ang and Deng, 1994	Col-0
cry1-304 cry2-1	Mockler et al., 1999	Col-0
cuc 1-5 cuc2-3/+	Hibara et al., 2006	Col-0	Segregating for cuc2-3/+, double homozygous was selected by cup shaped cotyledon phenotype
cuc1-5 cuc3-105	Hibara et al., 2006	Col-0
cuc2-1C	Hasson et al., 2011	Col-0	cuc2-1 is originally in Ler background (Hibara et al. 2006), introduced into Col-0 by backcrossing to Col-0 at least five times
cuc2-1C cuc3-105	This study	Col-0	cuc2-1 is originally in Ler background (Hibara et al. 2006), introduced into Col-0 by backcrossing to Col-0 at least five times
cuc2-3	Hibara et al., 2006	Col-0
cuc2-3 cuc3-105	Hibara et al., 2006	Col-0
CYCB1;2-YFP	Iwata et al., 2011	Col-0
cycd3;1 cycd3;2 cycd3;3	Dewitte et al., 2007	Col-0
e2fa-2	Heyman et al., 2011	Col-0
e2fa-2 e2fb-1	Heyman et al., 2011	Col-0
e2fb-1	Heyman et al., 2011	Col-0
gCUC2-GFP	Temman et al., 2023	Col-0
gWUS-GFP3	Tucker et al., 2008	Col-0
hy5-2	Lee et al., 2011	Col-0
KRP2-OE	Verkest et al., 2005	Col-0
las-101	Hibara et al., 2006	Col-0
pds3-cr	This study	Col-0	Used as mixed T2 population based on the bleaching phenotype (Fig. 3S)
phyA-211 phyB-9 (BC)	Reed et al., 1994	Col-0	We confirmed for the absence of VEN4 mutation (Yoshida et al. 2018)
phyB-9 (BC)	Yoshida et al., 2018	Col-0	We confirmed for the absence of VEN4 mutation (Yoshida et al. 2018)
stm1C	Takano et al., 2010	Col-0	stm1 is originally in Ler background (Endrizzi et al., 1996), introduced into Col-0 by backcrossing to Col-0 at least five times
stm1C las-101	Aida et al., 2020	Col-0	stm1 is originally in Ler background (Endrizzi et al., 1996), introduced into Col-0 by backcrossing to Col-0 at least five times
STM7.9pro::H2B-mScarlet	This study	Col-0
suc2-cr	This study	Col-0	It shows increased starch accumulation in cotyledons (Supplementary Fig. 8B), in line with impaired sucrose transport
tar1-1 tar2-1	Stepanova et al., 2008	Col-0
toc159/+	Kubis et al., 2004	Col-0	Segregating population, double homozygous was selected based on the bleaching phenotype (Fig. 3D)
WIND1-SRDX	Iwase et al., 2011	Col-0	Dominant negative
wus-cr	This study	Col-0	Used as mixed T2 population based on the absence of SAM phenotype (Fig. 6E)
wus-cr las-101	This study	Col-0	Used as mixed T2 population based on the absence of SAM phenotype (Fig. 6E)
Brassica rapa	Sakata Seeds, Japan	var. perviridis cv. Hamatsuzuki komatsuna	Seeds were obtained commercially from Sakata Seeds (Japan; Amazon Japan product ID B0CN43T365)
