## Supplementary Table 4 for "Photosynthesis-derived carbon gates cell cycle activation to enable hormone-autonomous shoot regeneration"

### Sheet: Sheet1
Material	Company	Notes
ECL™ Select Western Blotting Detection Reagent	Cytiva	HRP substrate chemiluminescent detection reagent in Western blotting detection
KOD One DNA Polymerase	Takara	Cloning (PCR high fidelity amplification)
In-Fusion® HD Cloning Kit	Takara	Cloning (in fusion assembly)
Qubit reagents	ThermoFisher Scientific	RNA integrity and library quality
SMART-Seq® mRNA	Takara	RNA library
RNeasy Mini Kit	Qiagen	RNA isolation
4–15% gradient Mini-PROTEAN TGX gels	Bio-Rad	Protein gels
Lugol solution	SigmaAldrich	Iodine staining
Phospho-Rb (Ser807/811) Antibody #9308	Cell Signaling Technology	Primary Antibody
Anti-RBR1 | Retinoblastoma related protein	Agrisera	Primary Antibody
HRP-conjugated Rabbit Anti-Chicken IgY (IgG)(H+L) (SA00001-6)	Proteintech	Secondary Antibody
Anti-Histone H3 抗体 - Nuclear Marker and ChIP Grade (ab1791)	Abcam	Primary Antibody
Amersham ECL Rabbit IgG, HRP-linked whole Ab (from donkey) (NA934-1ML)	Cytiva	Secondary Antibody
Trans-Blot Turbo Mini 0.2 µm PVDF Transfer Packs #1704156	Bio-Rad	Membrane for western blotting
Hexokinase (from yeast)	Roche	Glucose measurement - 2µl of a 900U/ml solution was used
Phosphoglucose isomerase (from yeast)	Roche	Fructose measurement - 2µl of a 600U/ml solution was used
Invertase (from yeast)	Sigma	Sucrose measurement - 2µl of a saturated solution was used
