## Supplementary Table 5 for "Photosynthesis-derived carbon gates cell cycle activation to enable hormone-autonomous shoot regeneration"

### Sheet: Sheet1
Purpose	Name	Sequence
Border (SALK)	YCI_LBb1.3-SALK*	ATTTTGCCGATTTCGGAAC
Border (GABI)	YCIgGK2*	CCCATTTGGACGTGTAGACAC
* when given in paranthesis, it means paired with this primer to test T-DNA insert
tar1-1	LP-tar1-1	GATTCGTTATGACATTTGGCG
	RP-tar1-1 (GK2)	CGATTGAAGATACGATGCCTC
tar2-1	LP-tar2-1	CACAATCTCTTTGGCAAGCTC
	RP-tar2-1 (SALK)	TAGTGGAATTTTTGATTGCTTG
VEN4 (phyB-9 BC)	sqYCI130	ACTCATGAGACctgcatcga
	sqYCI131	tggcttgcgttttcaactca
cre1-2 (GK-509F06)	gYCI001	GACGAATTCAGAGCACCACC
	gYCI002 (GK2)	gcttcttttgagaaccatgcg
ahk3-7 (GK-105E02)	gYCI003 (GK2)	TTGTGGTGGTTTGGGTTGTC
	gYCI004	accatcatccaaggaccgtt
wus-cr	sqYCI096	cacCGTTATTGAAGCTGGGA
	sqYCI097	AACAACAACAAGTCCGGCTC
pds3-cr	sqYCI098	aaactggaaagggttgtgcg
	sqYCI099	TTTGGGAATGTTTCTGCGGC
stm-1C	sqLP-stm1c	TGTGCAATGCCAACATGAGC
	sqRP-stm1c	GGATCTAGAGTCTGCTCGTCCT
las-101	LP-las-101	ACGATGAGTAACTCCACGGTG
	RP-las-101 (salk)	TCTCTTTGGATCATTTCCACG
suc2-cr	sqYCI128	tggaaacgggaaaatcaggt
	sqYCI129	TCTAGCCATTGTCGTCCCTC
Plasmid construction	F-suc2-sgRNA	ATTGTGGTAATATCTGTGGGAGG
	R-suc2-sgRNA	AAACCCTCCCACAGATATTACCA
	F-wus-sgRNA	ACAGCTAGAGTCGAAGTAGTGATTGTCGCCAGACCAGCACGAGGGTTTTAGAGCTAGAAATAGC
	R-wus-sgRNA	AACTTGCTATTTCTAGCTCTAAAACACTCGGTTATGATGGCGGCTTGCACCAGCCGGGAATC
	F-pds3-sgRNA	ACAGCTAGAGTCGAAGTAGTGATTGACAGATACATTGGGTACCTGTTTTAGAGCTAGAAATAGC
	R-pds3-sgRNA	AACTTGCTATTTCTAGCTCTAAAACCTTCTCAAGCGCTTAAGACATGCACCAGCCGGGAATC
	F-zCas9i	ACCTTATCAATCTGTTGAGAAATatggcttctagcccaccga
	R-zCas9i	CGAACGAAAGCTCTGAGCTTCAGACTTTACGCTTCTTCTTTG
